# High-Resolution Melting (HRM) Assay for Molecular Detection of *Calonectria ilicicola* in Soybean

**DOI:** 10.64898/2026.09.01.748390

**Authors:** Krishna R. Pandey, Boris X. Camiletti, Jeannie M. Klein-Gordon, Nathan E. Schroeder, Steven J. Clough, Hari S. Karki

## Abstract

*Calonectria ilicicola*, an emerging and economically important soilborne pathogen in the U.S. Midwest, causes red crown rot (RCR) disease of soybean. It is essential to have an early and accurate detection method for effective management of RCR, since disease symptoms are nearly identical to those of other soybean diseases. In this study, we developed and validated a high-resolution melting (HRM) assay targeting the translation elongation factor 1α (TEF-1α) gene for the specific detection of *C. ilicicola*. The assay was evaluated using a specificity panel of 78 DNA samples, including 67 fungal and oomycete DNA samples and 11 soybean host-DNA samples, as well as DNA from 56 field-collected symptomatic and asymptomatic soybean tissues. The HRM assay generated distinct melting profiles and, where applicable, absence or delayed amplification that reliably differentiated *C. ilicicola* from non-target fungi and oomycetes. Additionally, the marker distinguished three haplotypes among *C. ilicicola* isolates, consistent with nucleotide polymorphisms in the TEF-1α target region. The assay demonstrated strong quantitative performance, exhibiting high linearity (R² = 0.9992) and acceptable amplification efficiency (94.05%) across a broad DNA concentration range. In field samples, HRM-based detection aligned with disease status, accurately identifying *C. ilicicola* in symptomatic plants and no detection in asymptomatic tissues. Overall, this HRM assay provides a rapid, sensitive, and reliable diagnostic tool for routine molecular detection of *C. ilicicola*.
