## Supplementary Table 1 and 2 for "High-Resolution Melting (HRM) Assay for Molecular Detection of *Calonectria ilicicola* in Soybean"

### Sheet: Supplementary Table S1
	Supplementary Table S1. HRM Assay Detection and and Melting Profiles.
	S.N.	Isolate/Lab ID	Scientific names	Mean Cp ± SD	Tm (°C) ± SD	Mean Peak Height ± SD	Remark
	1	CC1	Calonectria ilicicola	20.60 ± 0.04	77.20 ± 0.05	11.44 ± 0.47	Type I
	2	10 (1-3)	Calonectria ilicicola	21.80 ± 0.16	77.30 ± 0.04	12.24 ± 0.40	Type I
	3	11 (1-16)	Calonectria ilicicola	22.52 ± 0.07	77.28 ± 0.04	11.95 ± 0.21	Type I
	4	24 (11.1)	Calonectria ilicicola	20.76 ± 0.71	77.26 ± 0.09	12.17 ± 0.31	Type I
	5	25 (12.1)	Calonectria ilicicola	20.15 ± 0.63	77.16 ± 0.12	11.92 ± 0.61	Type I
	6	26 (12.2)	Calonectria ilicicola	20.47 ± 0.27	77.17 ± 0.07	12.06 ± 0.32	Type I
	7	43 (16.3EK)	Calonectria ilicicola	21.04 ± 0.33	77.19 ± 0.08	12.26 ± 0.20	Type I
	8	44 (17.3)	Calonectria ilicicola	20.57 ± 0.15	77.23 ± 0.04	13.28 ± 0.84	Type I
	9	3	Calonectria ilicicola	20.62 ± 0.08	77.18 ± 0.03	11.86 ± 0.25	Type I
	10	21	Calonectria ilicicola	21.33 ± 0.23	77.27 ± 0.04	12.35 ± 0.34	Type I
	11	Hawai-1 (P10-18)	Calonectria ilicicola	26.75 ± 0.28	76.71 ± 0.13	9.23 ± 1.34	Type II
	12	Hawai-2 (P10-19)	Calonectria ilicicola	26.54 ± 0.27	76.77 ± 0.09	10.05 ± 0.13	Type II
	13	Hawai-3 (P10-20)	Calonectria ilicicola	25.80 ± 0.14	76.74 ± 0.03	9.96 ± 0.16	Type II
	14	Hawai-4 (B6 - LS381)	Calonectria ilicicola	21.11 ± 0.13	76.64 ± 0.02	13.20 ± 0.22	Type III
	15	NRRL_13645	Calonectria ilicicola	21.87 ± 0.19	76.68 ± 0.01	12.68 ± 0.14	Type III
	16	NRRL_13652	Calonectria ilicicola	19.63 ± 0.24	76.71 ± 0.04	13.49 ± 0.62	Type III
	17	CBR_20_01	Calonectria ilicicola	20.11 ± 0.06	76.65 ± 0.04	12.89 ± 0.20	Type III
	18	18904	Calonectria ilicicola	21.14 ± 0.09	76.68 ± 0.03	13.43 ± 0.51	Type III
	19	28406	Calonectria ilicicola	20.72 ± 0.92	76.64 ± 0.24	12.74 ± 0.32	Type III
	20	Ci_LA	Calonectria ilicicola	21.96 ± 0.16	76.65 ± 0.01	13.11 ± 0.29	Type III
	21	2	Calonectria madagascariensis	35.32 ± 0.68	—	—
	22	4	Calonectria pini	40.00 ± 0.00	—	—
	23	5	Calonectria chinensis	29.25 ± 0.14	79.34 ± 0.13	9.35 ± 0.21
	24	6	Calonectria madagascariensis	35.96 ± 0.53	—	—
	25	7	Calonectria gracilipes	39.78 ± 0.38	—	—
	26	8	Calonectria navivulata	38.47 ± 1.44	—	—
	27	9	Calonectria navivulata	39.36 ± 0.90	—	—
	28	10	Calonectria pini	40.00 ± 0.00	—	—
	29	11	Calonectria angustata	40.00 ± 0.00	—	—
	30	12	Calonectria leucothoës	40.00 ± 0.00	—	—
	31	13	Calonectria pauciramosa	33.99 ± 0.99	—	—
	32	14	Calonectria densa	36.11 ± 0.95	—	—
	33	15	Purpureocillium lilacinum	40.00 ± 0.00	—	—
	34	16	Fusarium acuminatum	36.04 ± 0.25	—	—
	35	17	Fusarium avenaceum	33.66 ± 0.09	—	—
	36	18	Epicoccum italicum	37.47 ± 0.67	—	—
	37	19	Calonectria pseudonaviculata	35.30 ± 0.38	—	—
	38	20	Calonectria pseudonaviculata	35.87 ± 0.45	—	—
	39	201	Cercospora glycinicola	40.00 ± 0.00	—	—
	40	202	Cercospora sp. Q JZG-2013	40.00 ± 0.01	—	—
	41	203	Cercospora piaropi	40.00 ± 0.00	—	—
	42	204	Cercospora musigena	40.00 ± 0.00	—	—
	43	205	Ectophoma multirostrata	39.20 ± 1.31	—	—
	44	206	Boeremia foveata	40.00 ± 0.00	—	—
	45	207	Xenomyrothecium tongaense	36.28 ± 0.49	—	—
	46	208	Fusariella sinensis	40.00 ± 0.00	—	—
	47	209	Rhizoctonia solani	40.00 ± 0.00	—	—
	48	211	Colletotrichum truncatum	40.00 ± 0.00	—	—
	49	213	Hypoxylon lividipigmentum	40.00 ± 0.00	—	—
	50	214	Hypoxylon lividipigmentum	39.03 ± 1.36	—	—
	51	234	Nigrospora hainanensis	39.46 ± 1.08	—	—
	52	235	Corynespora cassiicola	40.00 ± 0.00	—	—
	53	238	Chaetomium fuscum	—	—	—
	54	239	Cladosporium cladosporioides	—	—	—
	55	242	Canariomyces microsporus	37.80 ± 0.86	—	—
	56	247	Cercospora musigena	40.00 ± 0.00	—	—
	57	248	Hypoxylon lividipigmentum	40.00 ± 0.00	—	—
	58	249	Fusarium virguliforme	35.76 ± 0.35	—	—
	59	16PR008B.1	Phytophthora torulosum	35.36 ± 0.00	—	—
	60	17PR016B	Pythium ultimum var. ultimum	40.00 ± 0.00	—	—
	61	11G	Pythium aphanidermatum	—	—	—
	62	17PR018F.1	Phytophthora sojae	40.00 ± 0.00	—	—
	63	22Fg005	Fusarium graminearum	40.00 ± 0.00	—	—
	64	22Fg006	Fusarium graminearum	39.03 ± 1.14	—	—
	65	22Frx003	Fusarium incarnatum	38.23 ± 1.08	—	—
	66	22Fv007	Fusarium verticillioides	40.00 ± 0.00	—	—
	67	22Fv008	Fusarium verticillioides	40.00 ± 0.00	—	—
	68	W-82	Glycine max	—	—	—
	69	Illini	Glycine max	—	—	—
	70	Capital	Glycine max	—	—	—
	71	Richland	Glycine max	—	—	—
	72	Fiskeby III	Glycine max	—	—	—
	73	Flambean	Glycine max	—	—	—
	74	Peking	Glycine max	—	—	—
	75	CNS	Glycine max	—	—	—
	76	Lincoln	Glycine max	—	—	—
	77	A.K (Harrow)	Glycine max	—	—	—
	78	Durrfield Seed	Glycine max	—	—	—
	79	Water		—	—	—

### Sheet: Supplementary Table S2
	Supplementary Table S2. Mining Whole‑Genome Shotgun Assemblies to Identify Diagnostic TEF‑1α SNPs in C. ilicicola.
	S.N	Isolate	Accession number	Query Coverage	Percent Identity	SNP (G/A)	TEF-1α Type
	1	F018	JAKVRC010000001.1	1	1	G	Type I
	2	GDHY120	JAJIAC010000032.1	1	1	G	Type I
	3	AHSZ11	JAJAHV010000012.1	1	1	G	Type I
	4	HNYC11	JAJAHV010000013.1	1	1	G	Type I
	5	HNYC15	JAJAHU010000026.1	1	1	G	Type I
	6	HNYC23	JAJAHT010000031.1	1	1	G	Type I
	7	HNYC24	JAJAHS010000014.1	1	1	G	Type I
	8	HNYC70	JAJAHR010000024.1	1	1	G	Type I
	9	SDJN1	JAJAHQ010000055.1	1	1	G	Type I
	10	SDJN13	JAJAHP010000063.1	1	1	G	Type I
	11	SDJN15	JAIZDM010000053.1	1	1	G	Type I
	12	SDJN6	JAIZDL010000026.1	1	1	G	Type I
	13	AHDT12	JAIZDK010000057.1	1	1	G	Type I
	14	AHDT6	JAIZDJ010000055.1	1	1	G	Type I
	15	AHSZ7	JAIZDI010000015.1	1	1	G	Type I
	16	HNYC36	JAIZDF010000030.1	1	1	G	Type I
	17	HNYC58	JAIZDE010000035.1	1	1	G	Type I
	18	GDBL01	JACVOJ010000013.1	1	1	G	Type I
	19	GDBL02	JACVOI010000035.1	1	1	G	Type I
	20	GDBL60	JACVOH010000013.1	1	1	G	Type I
	21	ZJHZ01	JACVOD010000001.1	1	1	G	Type I
	22	JXLN134	JAJIAK010000015.1	1	0.9863	A	Type III
	23	GDYJ182	JAJIAJ010000005.1	1	0.9863	A	Type III
	24	GDYJ177	JAJIAI010000011.1	1	0.9863	A	Type III
	25	GDYJ176	JAJIAH010000061.1	1	0.9863	A	Type III
	26	GDSG115	JAJIAG010000125.1	1	0.9863	A	Type III
	27	GDMZ26	JAJIAF010000021.1	1	0.9863	A	Type III
	28	GDHY27	JAJIAE010000004.1	1	0.9863	A	Type III
	29	GDHY151	JAJIAD010000124.1	1	0.9863	A	Type III
	30	GDCH194	JAJIAB010000018.1	1	0.9863	A	Type III
	31	GDGZ125	JAJALN010001507.1	1	0.9863	A	Type III
	32	GDYF159	JAJALM010000092.1	1	0.9863	A	Type III
	33	GDCH127	JAIZDH010000016.1	1	0.9863	A	Type III
	34	GDYJ183	JAIZDG010000009.1	1	0.9863	A	Type III
	35	GDZQ186	JADDSL010000135.1	1	0.9863	A	Type III
	36	GDMZ12	JACVOG010000127.1	1	0.9863	A	Type III
	37	JXLN31	JACVOF010000043.1	1	0.9863	A	Type III
	38	FJLY41	JACVOE010000111.1	1	0.9863	A	Type III
